# Lamins and lineage-relevant transcription factors coordinate gene expression in lineage development

**DOI:** 10.64898/2026.04.30.722071

**Authors:** Sara Debic, Xiaobin Zheng, Jiabiao Hu, Lidya Kristiani, Reni Marsela, Youngjo Kim, Yixian Zheng

## Abstract

**Highlights:**

- Lamin-A and lamin-B1 are essential for midgestational embryogenesis.
- Lamin-A/B1 are required for proper yolk sac endoderm (YSE) gene regulation.
- Lamin-A/B1 maintain LADs organization and chromatin interactions in YSE.
- Lamin-A/B1 and YSE transcription factors support proper YSE gene expression.

Lamins are intermediate filament proteins functioning as ubiquitous structural components of the nuclear lamina that interact with and organize the <u>L</u>amina-<u>A</u>ssociated chromatin <u>D</u>omains (LADs). LADs remodel during development and lamins maintain LADs and gene expression profile specific to a given cell type. How ubiquitous lamins achieve cell-type-specific functions during development remains unknown. We show lamin-A and -B1 are required for mouse midgestational embryogenesis and maintain LADs, 3D chromatin interactions, and gene expression in the yolk sac endoderm (YSE). Both lamin-regulated genes and remodeled LADs in YSE cells contain binding motifs of YSE-relevant transcription factors. By analyzing changes in chromatin interactions upon lamin-A and -B1 knockout, we reveal that chromatin neighborhoods maintained by these lamins can influence gene expression orchestrated by YSE-relevant transcription factors. Our findings explain how the ubiquitously expressed lamins can collaborate with lineage-relevant transcription factors to maintain LADs and gene expression programs in specific cell types.
