## Supplemental Table 4 for "Lamins and lineage-relevant transcription factors coordinate gene expression in lineage development"

### Sheet: Sheet1
HiC Replicate	Sample name	Genotype	Total reads sequenced (million)	Percent unique reads	Percent paired reads	Percent valid pairs	Percent inter-chromosomal reads
WT #1	WT #1	LA+/- LB1+/-	166	0.2842	0.593	0.92	0.0814
WT#2	WT #4	LA+/- LB1+/-	211	0.6118	0.569	0.896	0.0824
WT#3	WT #1 2nd	LA+/- LB1+/-	134	0.5956	0.604	0.87	0.0901
WT #4	WT #5	LA+/- LB1+/-	36	0.8449	0.6	0.883	0.1033
DKO #1	DKO #7	LA-/- LB1-/-	90	0.6069	0.604	0.928	0.1089
DKO #2	DKO #6	LA-/- LB1-/-	139	0.4903	0.559	0.869	0.1089
DKO #3	DKO #4	LA-/- LB1-/-	86	0.4213	0.559	0.854	0.0898
