## Supplemental Table 7 for "Lamins and lineage-relevant transcription factors coordinate gene expression in lineage development"

### Sheet: Genotyping primers
Primer Sequence (5' to 3')	Purpose	Expected product sizes	Region targeted
AAC CCA GCC TCA GAA ACT GGT GGA TG	Lmna genotyping	WT - 470 bp	Exon 2
GAC AGC TCT CCT CTG AAG TGC TTG GA	Lmna genotyping	Flox - 598 bp
		Deleted - 153 bp
GAC AGC TCT CCT CTG AAG TGC TTG GA	Lmnb1+/- genotyping	WT - 650 bp	Exon 1
CTC TCG TGG AAC CCC GTG CGG ACC CC		Deleted - 450 bp
CCA AGG CAC CCC TGT TCA GTT CTA AA
TCT GTG TCA CGG AGG TTG CCC TTG AG	Lmnb2+/- genotyping	WT - 600 bp	Exon 1
GAC GGG CTT TGG TTG GTC TCT GTT GG		Deleted - 350 bp
GGT CCC CGG TGG ACT GGG CTT CAG CG
ACT CTC CCT AGT CCT CAG AGG CAT TC	Lmnb1f/f genotyping	WT - 368 bp	Exon 2
GGT CAT CTG TTA ACT TCA GTC CCA TG		Flox - 893 bp
GCA AGA ATG AAA CAG GCT TTG AAA GC		Deleted - 693 bp
GCA TTG CCA CCC CTG GGA AGA AAA GG	Lmnb2f/f genotyping	WT - 180 bp	Exon 5 -10
TAC TTT TCA AGA GCC AGG TGA TGG AG		Flox - 400 bp
CCA GGT TTC AGC TCC GTC ACA AGT GC		Deleted - 631 bp
